# A Two-Component Regulatory System Mediates Quorum Sensing–Dependent Morphology and Motility Transitions in the Archaeon *Haloferax volcanii*

**DOI:** 10.1101/2025.11.10.687552

**Authors:** Jacob A. Cote, Priyanka Chatterjee, Marco Garcia, Ran Tao, Arnold Mathijssen, Mechthild Pohlschroder

**Author notes:** Corresponding author: Mechthild Pohlschröder.

## Abstract

Quorum sensing (QS) enables microorganisms—including bacteria, eukaryotes, and viruses—to coordinate collective behaviors in response to population density. Despite their ecological and evolutionary significance, QS mechanisms in Archaea remain poorly characterized. The halophilic archaeon *Haloferax volcanii* provides a model for archaeal QS, transitioning from motile rods to non-motile disks in a density-dependent response to a secreted disk-forming signal (DFS). To identify components of the DFS regulatory network, we screened for spontaneous mutants that retained motility in DFS-containing soft-agar medium. One candidate, *HVO_1357*, encodes a predicted response regulator located adjacent to a histidine kinase (*HVO_1356*) and a second response regulator (*HVO_1358*), consistent with an extended two-component regulatory system (TCS). Based on our results, these genes encode <u>q</u>uorum-sensing <u>a</u>ssociated <u>r</u>egulators (Qar), therefore, we propose rename them *qarA* (*HVO_1357*), *qarB* (*HVO_1356*), and *qarC* (*HVO_1358*). Deletion of *qarA* enabled cells to swim on DFS-containing soft-agar plates and conferred hypermotility on standard soft-agar media; however, these phenotypes were not due to changes in motility-related parameters, but a reduced sensitivity to DFS for induction of the non-motile, disk-shaped state. In contrast, Δ*qarB* and Δ*qarC* strains were non-motile and exhibited premature disk formation during normal growth. Suppressor mutations that restored motility to Δ*qarB* and Δ*qarC* mapped exclusively to *qarA*, suggesting QarA is the central regulator of this system. Transcriptomic analyses revealed that *qarA* deletion leads to upregulation of genes involved in motility and rod-shape formation. Together, these findings reveal *qarABC* as a DFS-responsive regulatory module and represent the first TCS in archaea shown to control QS-dependent behavior.

**IMPORTANCE:** Archaea are ubiquitous and play key roles across diverse ecosystems—including human microbiomes—yet little is known about how they communicate with one another and with other organisms, or how these interactions shape their ecological impact. Such intercellular communication, including quorum sensing (QS), allows microorganisms to coordinate behaviors critical for survival, adaptation, and community organization. In this study, we identify the first archaeal two-component regulatory system that is involved in QS-dependent regulation, providing a foundation for understanding how organisms in this domain sense and respond to population cues. By revealing a previously unknown aspect of archaeal biology, this work represents an important step toward understanding how archaeal communication shapes both their physiology and their interactions within complex microbial communities.
