## Supplementary material for "A Two-Component Regulatory System Mediates Quorum Sensing–Dependent Morphology and Motility Transitions in the Archaeon *Haloferax volcanii*": Table S1

### Sheet: Info
	Included in this excel file (Table S1) is detailed mutational information from whole-genome seqencing analyses of spontaneous mutant and suppressor strains
	- Sub-surface (MG) 25% CM Screen and Surface (SB) 25% CM Screen (detailed results from strains described in Table 1) - ∆qarB, ∆qarC suppressors (detailed results from strains described in Fig. 6)

### Sheet: Sub-surface (MG) 25% CM Screen
Mutant	Predicted Mutation(s)†	Position on Genome	Strand	Mutation Type	Position on Gene	Gene Product	Details
MG4	HVO_2248 HVO_B0062 (cbiT) / HVO_B0063	2,104,903-2,104,906 73,046		Δ4 bp T→C, intergenic	803‑806/816 nt NA	Uncharacterized protein cobalt‑precorrin‑6B C15‑methyltransferase (decarboxylating)/CbtB family protein	Δ4 bp deletion in HVO_2248 results in frameshift after 5 codons, C-terminus extended to 2,104, 835 nt (+19 codons) Also potential missing coverage in HVO_753 - ∆13 bp, 675,462 nt Also potential missing coverage in HVO_0815 - ∆14 bp, 736,581 nt Also potential missing coverage in HVO_0890 - ∆28 bp, 807,932 nt Also potential missing coverage in HVO_2310 - ∆12 bp, 2,182,212 nt Also potential missing …
MG5*	HVO_1136 (pgsA1) HVO_0097	1,037,744-1,037,752 94,234-94,247		∆9 bp ∆14 bp	408/825 nt 794/885 nt	CDP-alcohol 1-archaetidyltransferase YkgJ family cysteine cluster protein	∆14bp deletion in HVO_0097 results in frameshift after 32 codons, C-terminus extended to 94,056 nt (+33 codons)
MG6	HVO_1357 (qarA)	1238245	(+)	T→C; L529P	1586/1749 nt	Receiver/bat box HTH‑10 family transcription regulator
MG7	HVO_2239–HVO_2298	2,100,073-2,167,496		Δ67,424 bp		66 Genes including HVO_2248 (Uncharacterized protein)	66 genes: HVO_2239, HVO_2240, HVO_2241, tif2b2, HVO_2243, HVO_2244, HVO_2245, HVO_2247, HVO_2248, uraA2, apt3, HVO_2251, HVO_2251A, HVO_2252, HVO_2252A, HVO_2253, HVO_2254, HVO_2255, HVO_2256, HVO_2257, HVO_2258, HVO_2259, HVO_2260, HVO_2261, HVO_2262, HVO_2263, HVO_2264, HVO_2265, HVO_2266, HVO_2267, tbp4, rmeR, rmeM, rmeS, HVO_2272, HVO_2273, HVO_2274, HVO_2274A, HVO_2275, HVO_2276, HVO_2277, H…
MG8	HVO_2176 (ddfA)	2049393		+48 bp	142/201 nt	Disk-determining factor A	+48bp insertion in HVO_2176 (ddfA) results in frameshift after 47 codons, C-terminus extended to 2,050,202 nt (+235 codons). Insertion sequence is duplication of 48 bp preceeding 2,049,393 nt.
MG10	HVO_2001(tgtA1)–HVO_2069	1,848,266-1,917,703		Δ69,438 bp		72 genes	72 genes: tgtA1, HVO_2002, HVO_2003, cysE, HVO_2006, HVO_2006A, HVO_2007, arcS, HVO_2009, HVO_2010, HVO_2011, HVO_2012, cetZ5, HVO_2014, HVO_2015, HVO_2016, HVO_2017, HVO_2018, HVO_2019, HVO_2019A, HVO_2020, HVO_2021, HVO_2022, HVO_2023, HVO_2024, HVO_2025, HVO_2026, HVO_2027, HVO_2030, HVO_2029, tsgA12, tsgD12, tsgB12, tsgC12, HVO_2035, HVO_2036, HVO_2037, HVO_2037B, HVO_2037A, HVO_2038, HVO_203…
MG15*	HVO_2885 (gltP2)	2724222	(+)	G→A; A352T	1056/1305 nt	SDF family transport protein (probable substrate glutamate/aspartate)
MG27	HVO_2380 (cdc48a)	2246224	(-)	A→G; D339G	1016/2232 nt	AAA‑type ATPase (CDC48 subfamily)
MG32	HVO_1212 (cirA) HVO_2130 / HVO_2131 (fbp2)	1,101,958 1,996,538	(-) NA	C→T; P168L +1bp, intergenic	505/741 nt NA	KaiC‑type circadian clock protein CirA IclR family transcription regulator/fructose‑1,6‑bisphosphatase
†Mutations predicted by BreSeq and not found in Pohlschroder lab H53 strain
*Manual assertion using marginal evidence for isolates where BreSeq did not predict a mutation

### Sheet: Surface (SB) 25% CM Screen
Mutant	Predicted Mutation(s)†	Position on Genome	Strand	Mutation Type	Position on Gene	Gene Product	Details
SB1	HVO_1212 (cirA)	1101804		∆1 bp	657/741 nt	KaiC‑type circadian clock protein CirA	Δ1 bp deletion in HVO_1212 (cirA) results in frameshift after 219 codons, C-terminus extended to 1,101,422 nt (+100 codons)
SB2*	HVO_A0350	363606	(+)	G→C; K199N	597/642 nt	Uncharacterized protein	Also potential missing coverage in HVO_2200 - ∆4 bp, 2,068,259 nt
SB3	HVO_2649	2497669	(-)	T→A; intergenic		Uncharacterized protein	T→A transition occurs 35 nt upstream of start codon of HVO_2649
SB7	HVO_1212 (cirA)	1101804		+1 bp	657/741 nt	KaiC‑type circadian clock protein CirA	+1 bp insertion in HVO_1212 (cirA) results in frameshift after 219 codons, C-terminus extended to 1,101,706 nt (+5 codons)
SB13	HVO_1212 (cirA)	1102063	(-)	A→G; F133S	399/741 nt	KaiC‑type circadian clock protein CirA
SB15	HVO_1212 (cirA)	1102334	(-)	A→C; Y43D	128/741 nt	KaiC‑type circadian clock protein CirA
SB17	HVO_1357 (qarA)	1,238,071-1,238,331		Δ261 bp	1,410/1,749 nt	Receiver/bat box HTH‑10 family transcription regulator	Δ261 bp deletion in HVO_1357 results in truncation of 87 codons after 470 codons
SB18	HVO_1357 (qarA)	1238083		+46bp	1,424/1,749 nt	Receiver/bat box HTH‑10 family transcription regulator	+46 bp insertion in HVO_1357 results in frameshift after 474 codons, C-terminus extended to 1,238,548 nt (+47 codons). Insertion sequence is duplication of 46 bp preceeding 1,238,083 nt.
SB19	HVO_1357 (qarA)	1238083		+46bp	1,424/1,749 nt	Receiver/bat box HTH‑10 family transcription regulator	+46 bp insertion in HVO_1357 results in frameshift after 474 codons, C-terminus extended to 1,238,548 nt (+47 codons). Insertion sequence is duplication of 46 bp preceeding 1,238,083 nt.
SB20*	HVO_A0350	363606	(+)	G→C; K199N	597/642 nt	Uncharacterized protein
†Mutations predicted by BreSeq and not found in Pohlschroder lab H53 strain
*Manual assertion using marginal evidence for isolates where BreSeq did not predict a mutation

### Sheet: ∆qarB, ∆qarC suppressors
Mutant	Predicted Mutation(s)†	Position on Genome	Strand	Mutation Type	Position on Gene	Gene Product	Details
JC1	HVO_1358 (qarC) HVO_1357 (qarA)	1,238,438 1,238,097		Δ393 bp +78bp	1‑393/393 nt 1,439/1,749 nt	Response regulator Receiver/bat box HTH‑10 family transcription regulator	+78 bp insertion in HVO_1357 occurs after 479 codons, does not result in frameshift. Insertion sequence is duplication of 78 bp preceeding 1,238,097 nt.
JC2	HVO_1358 (qarC) HVO_1357 (qarA)	1,238,438 1,238,097		Δ393 bp +78bp	1‑393/393 nt 1,439/1,749 nt	Response regulator Receiver/bat box HTH‑10 family transcription regulator	+78 bp insertion in HVO_1357 occurs after 479 codons, does not result in frameshift. Insertion sequence is duplication of 78 bp preceeding 1,238,097 nt.
JC3	HVO_1356 (qarB) HVO_1357 (qarA)	1,234,866 1,237,397		Δ1,653 bp +2bp	1‑1653/1653 738/1749 nt	Sensor histidine kinase Receiver/bat box HTH‑10 family transcription regulator
JC9	HVO_1358 (qarC) HVO_1357 (qarA)	1,238,438 1,237,774		Δ393 bp Δ20 bp	1‑393/393 nt 1115‑1134/1749 nt	Response regulator Receiver/bat box HTH‑10 family transcription regulator	∆20 bp deletion in HVO_1357 results in frameshift after 369 codons, C-terminus extended to 1,238,458 nt (+47 codons)
JC10	HVO_1356 (qarB) HVO_1357 (qarA)	1,234,866 1,237,312		Δ1,653 bp Δ18 bp	1‑1653/1653 653‑670/1749 nt	Sensor histidine kinase Receiver/bat box HTH‑10 family transcription regulator	∆18 bp deletion in HVO_1357 results in frameshift after 217 codons, does not result in frameshift.
JC11	HVO_1356 (qarB) HVO_1357 (qarA)	1,234,866 1,238,014	(+)	Δ1,653 bp G→A; G452D	1‑1653/1653 1,355/1749 nt	Sensor histidine kinase Receiver/bat box HTH‑10 family transcription regulator
†Mutations predicted by BreSeq and not found in Pohlschroder lab H53 strain
