## Supplementary material for "A Two-Component Regulatory System Mediates Quorum Sensing–Dependent Morphology and Motility Transitions in the Archaeon *Haloferax volcanii*": Table S6

### Sheet: Info
	This excel file (Table S6) contains lists of plasmids, primer sequences, and strains used to generate the results in the accompanying study.

### Sheet: Plasmids
Name	Description	Source
pTA131	Ampr , pBluescript II with BamHI-XbaI fragments from pGB70 harboring pfdx-pyrE2	Allers T et al., 2004, AEM
pTA963	Ampr , pHV2 replication origin with pyrE2 and hdrB markers, Trp-inducible (p.tna) promoter	Allers T et al., 2010, AEM
pJC1	pTA131 carrying fragment with 1371 nucleotides of fused upstream (700bp) and downstream (671bp) regions of HVO_1357	This study
pJC2	pTA131 carrying fragment with 1461 nucleotides of fused upstream (700bp) and downstream (713bp) regions of HVO_1356	This study
pJC3	pTA131 carrying fragment with 1304 nucleotides of fused upstream (584bp) and downstream (720bp) regions of HVO_1358	This study
pJC4	pTA963 carrying HVO_1356 C-terminally fused to StrepII tag	This study
pJC5	pTA963 carrying HVO_1357 C-terminally fused to StrepII tag	This study
pJC6	pTA963 carrying HVO_1356 C-terminally fused to StrepII and Myc tags	This study
pJC7	pTA963 carrying HVO_1357 C-terminally fused to StrepII and FLAG tags	This study
pJC9	pTA963 carrying HVO_1358 N-terminally fused to StrepII and HA tags	This study
pJC10	pTA963 carrying HVO_1356H347A C-terminally fused to StrepII and Myc tags	This study
pJC11	pTA963 carrying HVO_1357D67A C-terminally fused to StrepII and FLAG tags	This study
pJC12	pTA963 carrying HVO_1358D58A N-terminally fused to StrepII and HA tags	This study

### Sheet: Primers
Primer Set	Primer	5' to 3' Sequence	Description	Source
1	pTA963_seq_fwd	ATGCACACACCAGTCCACGAGC	Amplification of inserts in pTA963-based plasmids
	pTA963_seq_rvr	GAACAAAAGCTGGAGCTCCACCG	Amplification of inserts in pTA963-based plasmids
2	M13_fwd	GTAAAACGACGGCCAGT	Amplification of inserts in pTA131-based plasmids
	M13_rvr	CAGGAAACAGCTATGAC	Amplification of inserts in pTA131-based plasmids
3	DI1_HT_UpFwd_1357	ATTATCTAGAGTTCGTGGACGACGCGGGG	HVO_1357 upstream fragment amplification	This study
	DI1_HT_UpRvr_1357	TCGCTCCCGCCCGCCCGTATCGAACACACAGTAACGGCGAA	HVO_1357 upstream fragment amplification	This study
4	DI1_HT_DownFwd_1357	TTCGCCGTTACTGTGTGTTCGATACGGGCGGGCGGGAGCGA	HVO_1357 downstream fragment amplification	This study
	DI1_HT_DownRvr_1357	AATACTCGAGCGTCGTGTGAGTCGCGGACG	HVO_1357 downstream fragment amplification	This study
5	1357_inner_F	TCGCCGTTACTGTGTGTTCGATACG	Inner screening primers for HVO_1357	This study
	1357_inner_R	CTCTCCTCGGTCGCTCGCTC	Inner screening primers for HVO_1357	This study
6	1357_amp_F	GCTGACCCACCTCGACAC	Outer screening primers for HVO_1357	This study
	1357_amp_R	ACTCACACTCACGACGCG	Outer screening primers for HVO_1357	This study
7	1356_upstream_F	GTACTCTAGACGGTGCCGCCGCTGTT	HVO_1356 upstream fragment amplification	This study
	1356_upstream_R	GGTCCAGTTCGGGGGCGAACCCCTCTCGACCCCCCCGC	HVO_1356 upstream fragment amplification	This study
8	1356_downstream_F	GCGGGGGGGTCGAGAGGGGTTCGCCCCCGAACTGGACC	HVO_1356 downstream fragment amplification	This study
	1356_downstream_R	CTAGCTCGAGCTGCGCCTCGCGGTTTCG	HVO_1356 downstream fragment amplification	This study
9	1356_inside_screen_F	ACGTTCAACGAAGTGATTGCG	Inner screening primers for HVO_1356	This study
	1356_inside_screen_R	TGTATCGTGTCGAGGTGGGT	Inner screening primers for HVO_1356	This study
10	1356_outside_screen_F	GCGATTCCCAGTCGGTTGTA	Outer screening primers for HVO_1356	This study
	1356_outside_screen_R	GTCTTGGCCGTCGGATTACT	Outer screening primers for HVO_1356	This study
11	1358_upstream_F	GATCTCTAGATCTCAACGGCGACAGCGTCG	HVO_1358 upstream fragment amplification	This study
	1358_upstream_R	CGTAGCCACGGTCCGAGCCCTCTCCTCGGTCGCTCGCTC	HVO_1358 upstream fragment amplification	This study
12	1358_downstream_F	GAGCGAGCGACCGAGGAGAGGGCTCGGACCGTGGCTACG	HVO_1358 downstream fragment amplification	This study
	1358_downstream_R	GATCCTCGAGGGTGCTCGTCGAGACCGACG	HVO_1358 downstream fragment amplification	This study
13	1358_inside_screen_F	TTTGGTGACGGGTTTCGTGA	Inner screening primers for HVO_1358	This study
	1358_inside_screen_R	TCTCCACGGACTGAAGCAAC	Inner screening primers for HVO_1358	This study
14	1358_outside_screen_F	GTCTCCGGCTACTTCGAGTG	Outer screening primers for HVO_1358	This study
	1358_outside_screen_R	AATGGCTAGCTCGATGGTCG	Outer screening primers for HVO_1358	This study
15	1356_OE_Strep_F	ATATTCCATATGATGACAGACGGCTCTCCGCGGTC	HVO_1356 with N-terminal StrepII tag amplification	This study
	1356_OE_Strep_R	TATATTGAATTCTCATTTTTCAAACTGCGGATGGCTCCACGGGCCGCCCGCCCGCGGGAGCGTGAC	HVO_1356 with N-terminal StrepII tag amplification	This study
16	1356_Strep_Myc_F	AACTGATTAGCGAAGAAGATCTGTGAGAATTCCTGCAGC	Site directed mutagenesis primers to add Myc tag to pJC4 insert	This study
	1356_Strep_Myc_R	TCTGTTCGCTGCCGCCGCCGCCTTTTTCAAACTGCGGATG	Site directed mutagenesis primers to add Myc tag to pJC4 insert	This study
17	1357_OE_Strep_F	ATATTCCATATGATGGTCACCGAACGCTCGGCGCG	HVO_1357 with N-terminal StrepII tag amplification	This study
	1357_OE_Strep_R	TATATTGAATTCTCATTTTTCAAACTGCGGATGGCTCCACGGGCCGCCGTCGTCCGCCGGCGCTTGAT	HVO_1357 with N-terminal StrepII tag amplification	This study
18	1357_Strep_FLAG_F	ATAAAGATGATGATGATAAATGAGAATTCCTGCAGC	Site directed mutagenesis primers to add FLAG tag to pJC5 insert	This study
	1357_Strep_FLAG_R	AATCGCTGCCGCCGCCGCCTTTTTCAAACTGCGGATG	Site directed mutagenesis primers to add FLAG tag to pJC5 insert	This study
19	1356_H347A_F	CATCATCCGCGCGAACCTCCTCAAC	Site directed mutagenesis primers to perform H347A substitution in HVO_1356	This study
	1356_H347A_R	CGGTTGACGAACTCC	Site directed mutagenesis primers to perform H347A substitution in HVO_1356	This study
20	1357_D67A_F	GGTCCTCCTCGCGCGCCGGATGC	Site directed mutagenesis primers to perform D67A substitution in HVO_1357	This study
	1357_D67A_R	ACGTCGACGGTGTCG	Site directed mutagenesis primers to perform D67A substitution in HVO_1357	This study

### Sheet: Strains
Name	Description	Source
E. coli
NEB 5-alpha	fhuA2Δ(argF-lacZ)U169 phoA glnV44 Φ80Δ(lacZ)M15 gyrA96 recA1 relA1 endA1 thi-1 hsdR17	NEB
DL739	MC4100 recA dam-13::Tn9	Pohlschroder Lab
Hfx. volcanii
H53	H53 ∆pyrE2 ∆trpA	This study
JC34	H53 ∆HVO_1357	This study
JC62	H53 ∆HVO_1357 containing empty vector pTA963	This study
JC161	H53 ∆HVO_1357 containing pJC7 (pTA963-HVO_1357-StrepII-FLAG)	This study
JC185	H53 ∆HVO_1357 containing pJC11 (pTA963-HVO_1357D67A-StrepII-FLAG)	This study
JC68	H53 ∆HVO_1356	This study
JC169	H53 ∆HVO_1356 containing empty vector pTA963	This study
JC159	H53 ∆HVO_1356 containing pJC6 (pTA963-HVO_1356-StrepII-Myc)	This study
JC187	H53 ∆HVO_1356 containing pJC10 (pTA963-HVO_1356H347-StrepII-Myc)	This study
JC54	H53 ∆HVO_1358	This study
JC165	H53 ∆HVO_1358 containing empty vector pTA963	This study
JC167	H53 ∆HVO_1358 containing pJC9 (pTA963-HA-StrepII-HVO_1358)	This study
JC189	H53 ∆HVO_1358 containing pJC12 (pTA963-HA-StrepII-HVO_1358D58A)	This study
JC191	H53 ∆HVO_1356 ∆HVO_1358	This study
